# Direct binding of a fungal effector by the wheat RWT4 tandem kinase activates defense

**DOI:** 10.1101/2024.04.30.591956

**Authors:** Yi-Chang Sung, Yinghui Li, Zoe Bernasconi, Suji Baik, Soichiro Asuke, Beat Keller, Tzion Fahima, Gitta Coaker

## Abstract

Plants have intricate innate immune receptors that detect pathogens. Research has intensely focused on two receptor classes recognizing external and internal threats. Recent research has identified a class of disease resistance proteins called tandem kinase proteins (TKPs). We investigated RWT4, a wheat TKP that confers resistance to the devastating fungal pathogen *Magnaporthe oryzae*. We established a rice protoplast system, revealing RWT4 specifically recognizes the AvrPWT4 effector, leading to the transcription of defense genes and inducing cell death. RWT4 possesses both kinase and pseudokinase domains, with its kinase activity essential for defense. RWT4 directly interacts with and transphosphorylates AvrPWT4. Biolayer interferometry revealed both RWT4 kinase and pseudokinase regions bind the effector. Sequence similarity and structural modeling revealed an integrated partial kinase duplication in RWT4’s kinase region as critical for effector interaction and defense activation. Collectively, these findings demonstrate that TKPs can directly bind a recognized effector, leading to downstream defense activation.
