## Supplementary Tables S1-S6 for "Direct binding of a fungal effector by the wheat RWT4 tandem kinase activates defense"

### Sheet: Table S1
Supplementary Table 1. Reaction of Triticum monococcum and T. aestivum accessions to Br48 and Br48+AvrPwt4
		Infection type
		1st			2nd
Cultivars	Species	Br48	Br48+AvrPwt4		Br48	Br48+AvrPwt4
Hope	Triticum aestivum	5G	5G		5G	5G
Norin 4	T. aestivum	5G	0		5G	0-1B
Chinese Spring	T. aestivum	5G	5G		4-5G	4-5G
Cadenza	T. aestivum	5G	0		5G	0
0 = no visible infection; 1 = pinhead spots; 2 = small lesions (<1.5 mm); 3 = scattered lesions of intermediate size (<3 mm); 4 = large typical lesion; and 5 = complete blighting of leaf blades.
A disease score comprised a number denoting the lesion size and a letter indicating the lesion color: ‘B’ for brown lesions, and ‘G’ for green lesions.
The infection types 0, 1B, and 2B were regarded as resistant while the infection types 3G, 4G, and 5G were considered susceptible
Two infection types are independently conducted.

### Sheet: Table S2
Supplementary Table 2. Binding kinetics (Kd) of His-RWT4 to AvrPWT4 and VirPWT4
His-RWT4 to AvrPWT4				His-RWT4 to VirPWT4					His-RWT4 to GST
Conc. (M)	Responses (nm)	Kd (M)	Kd error	Conc. (M)	Responses (nm)	Kd (M)	Kd error		Conc. (M)	Responses (nm)	Kd (M)	Kd error
1e-05	0.6844	<1.0E-12	1.066e-08	1e-05	0.1754	8.694e-07	4.351e-08		1e-05	0.2367	5.109e-06	1.795e-07
6.67e-06	0.4702	<1.0E-12	8.156e-09	6.67e-06	0.1226	6.619e-07	3.45e-08		6.67e-06	0.1617	4.328e-06	1.503e-07
4.44e-06	0.3467	<1.0E-12	7.476e-09	4.44e-06	0.0915	4.383e-07	2.248e-08		4.44e-06	0.1145	4.027e-06	1.419e-07
2.96e-06	0.2521	<1.0E-12	6.462e-09	2.96e-06	0.0569	4.559e-07	2.074e-08		2.96e-06	0.0502	0.0004341	0.005229
1.98e-06	0.1733	<1.0E-12	4.301e-09	1.98e-06	0.0419	1.58e-07	9.769e-09		1.98e-06	0.03	0.00051	0.02972
1.32e-06	0.1231	<1.0E-12	1.554e-09	1.32e-06	0.0232	3.174e-07	1.526e-08		1.32e-06	0	3.29e-05	0.02099
8.78e-07	0.0919	<1.0E-12	3.028e-09	8.78e-07	0.0207	1.174e-07	9.495e-10		8.78e-07	-0.0105	2.637e+18	4.126e+50
3.9e-07	0.0683	<1.0E-12	1.057e-09	3.9e-07	0.0022	8.004e-05	0.003043		3.9e-07	-0.0005	4.419e+19	3.574e+51
2.6e-07	0.059	<1.0E-12	1.147e-09	2.6e-07	-0.0003	773200000000000	7.5e+40		2.6e-07	-0.0243	419000000000	1.027e+36
1.73e-07	0.0428	<1.0E-12	7.405e-10	1.73e-07	-0.0045	9.809e+22	N/A		1.73e-07	-0.0242	1.005e+16	N/A
1.16e-07	0.0376	<1.0E-12	5.93e-10	1.16e-07	0.0002	<1.0E-12	3.545e-08		1.16e-07	-0.0323	284900000	N/A
7.71e-08	0.0329	<1.0E-12	7.198e-10	7.71e-08	0.0059	1.033e-09	2.289e-10		7.71e-08	-0.0207	5.887e+17	N/A
5.14e-08	0.0264	<1.0E-12	4.16e-10	5.14e-08	0.0023	<1.0E-12	2.685e-09		5.14e-08	-0.0337	9.987e+19	1.421e+53
0	0.0233	N/A	N/A	0	0.0067	N/A	N/A		0	-0.0271	N/A	N/A
N/A: not available

### Sheet: Table S3
Supplementary Table 3. Binding kinetics (Kd) of His-MBP-RWT4, His-MBP-KD, and His-MBP-PKD to AvrPWT4
His-MBP-RWT4 to AvrPWT4				His-MBP-KD to AvrPWT4				His-MBP-PKD to AvrPWT4
Conc. (M)	Responses (nm)	Kd (M)	Kd error	Conc. (M)	Responses (nm)	Kd (M)	Kd error	Conc. (M)	Responses (nm)	Kd (M)	Kd error
1e-05	1.0956	5.09e-08	651	1e-05	0.723	4.512e-07	880	1e-05	0.5806	4.745e-07	944.4
6.67e-06	0.6128	4.91e-08	599	6.67e-06	0.3588	4.437e-07	750.7	6.67e-06	0.2815	4.609e-06	816.8
4.44e-06	0.5055	6.073e-07	472.4	4.44e-06	0.2934	5.016e-07	633.3	4.44e-06	0.2186	4.886e-06	679.1
2.96e-06	0.3384	4.561e-07	448.2	2.96e-06	0.1889	5.749e-07	393.9	2.96e-06	0.1335	8.855e-06	295.5
1.98e-06	0.2037	1.932e-06	882.2	1.98e-06	0.1137	2.801e-07	60.41	1.98e-06	0.0678	3.04e-06	1158
1.32e-06	0.1305	2.266e-06	947.5	1.32e-06	0.0633	1.308e-06	1762	1.32e-06	0.0487	7.85e-05	2634
8.78e-07	0.0735	2.495e-06	531.9	8.78e-07	0.0351	2.341e-06	1035	8.78e-07	0.0177	2.539e-05	5444
3.9e-07	0.0277	1.108e-06	4990	3.9e-07	0.0093	0.0003033	3818	3.9e-07	-0.0078	1.325e-05	618200
2.6e-07	0.0187	3.358e-06	10610	2.6e-07	0.0085	1.243e-06	118100	2.6e-07	-0.006	2.109e-05	1275000
1.73e-07	0.0095	2.539e-06	5444	1.73e-07	-0.002	0.0005602	43810	1.73e-07	-0.015	0.000192	55800
1.16e-07	-0.0053	N/A	N/A	1.16e-07	-0.0178	N/A	N/A	1.16e-07	-0.0299	N/A	N/A
7.71e-08	-0.0434	N/A	N/A	7.71e-08	-0.0264	N/A	N/A	7.71e-08	-0.0283	N/A	N/A
5.14e-08	-0.037	N/A	N/A	5.14e-08	-0.0156	N/A	N/A	5.14e-08	-0.0253	N/A	N/A
0	-0.027	N/A	N/A	0	-0.0067	N/A	N/A	0	-0.0109	N/A	N/A
N/A: not available

### Sheet: Table S4
Supplementary Table 4. Rwt4 alleles from different wheat reference genomes and the blast resistance phenotypes
Identity	Species	Accession	Max Score	Total Score	Query Cover	E value	Per. ident	Acc. Len	IT to Br48	IT to Br48+PWT4
TraesCAD_scaffold_040753_01G000200.1	T. aestivum	Cadenza	5064	5739	1	0	100	2742	S	R
TraesNOR1D01G072100.1	T. aestivum	Norin 61	5064	5739	1	0	100	2742	-	-
TraesLAC1D01G070900.1	T. aestivum	Lancer	5064	5739	1	0	100	2742	-	-
TraesFLD1D01G071700.1	T. aestivum	Fielder	5064	5739	1	0	100	2742	-	-
TraesROB_scaffold_048290_01G000200.1	T. aestivum	Robigus	5064	5739	1	0	100	2742	-	-
TraesPAR_scaffold_073762_01G000100.1	T. aestivum	Paragon	5064	5739	1	0	100	2742	S	R
TraesMAC1D01G067300.1	T. aestivum	Mace	5064	5739	1	0	100	2742	-	-
TraesJUL1D01G069900.1	T. aestivum	Julius	5064	5739	1	0	100	2742	-	-
TraesLDM1D01G069900.1	T. aestivum	Landmark	5048	5722	1	0	99.89	2742	S	R
TraesWEE_scaffold_068837_01G000200.1	T. aestivum	Weebill 1	5025	5689	1	0	99.78	2736	-	-
TraesCLE_scaffold_080585_01G000100.1	T. aestivum	Claire	5025	5689	1	0	99.78	2736	S	R
TraesJAG1D03G00423590.1 cds:protein_coding	T. aestivum	Jagger	4844	5519	0.96	0	99.77	2688	S	R
AetAY61_1Dv1G0122600.1	Aegilops tauschii	AY61	4839	5513	0.96	0	99.74	2688	-	-
MK950855.1_CSD	T. aestivum	Ciyacao	4806	5480	0.96	0	99.55	2682	-	-
TraesSYM1D01G069600.1	T. aestivum	SY Mattis	4676	5351	1	0	97.52	2751	-	-
TraesSTA1D01G071200.1	T. aestivum	CDC Stanley	4676	5351	1	0	97.52	2751	R	S
TraesCS1D02G058900.1	T. aestivum	Chinese Spring	4676	5351	1	0	97.52	2751	S	S
TraesARI1D01G069100.1	T. aestivum	ArinaLrFor	4676	5351	1	0	97.52	2751	-	-
TraesRN1D0100130200.1	T. aestivum	Norin 61	4649	5323	1	0	97.34	2751	-	-
These CDS sequences could be found on the websites of Triticeae relatives’ references (WheatOmics 1.0 and EnsemblPlant) by the ID number. The TraesCAD_scaffold_040753_01G000200.1 was used as a query, and the sequence alignments were made by NCBI nucleotide blast tool.

### Sheet: Table S5
Supplementary Table 5. Constructs used in this study
Gene of interest	Plasmid backbone	cloning method	Purpose
RWT4Ca	pUC19::ZmUBI	Gateway cloning	Protoplast expression
RWT4Cs	pUC19::ZmUBI	Gateway cloning	Protoplast expression
RWT4Ca_K217R/K327R	pUC19::ZmUBI	Gateway cloning	Protoplast expression
RWT4Ca_Reg1	pUC19::ZmUBI	Gateway cloning	Protoplast expression
RWT4Ca_Reg2	pUC19::ZmUBI	Gateway cloning	Protoplast expression
RWT4Ca_+C-Tail	pUC19::ZmUBI	Gateway cloning	Protoplast expression
AvrPWT4 (no SP)	pUC19::ZmUBI	Gateway cloning	Protoplast expression
VirPWT4 (no SP)	pUC19::ZmUBI	Gateway cloning	Protoplast expression
RWT4Ca	pET28a:His-MBP	Ligation-independent cloning	Recombinant protein expression
RWT4Ca	pET28a:His	Ligation-independent cloning	Recombinant protein expression
Kinase domain (KD)	pET28a:His-MBP	Ligation-independent cloning	Recombinant protein expression
Pseudokinase domain (PKD)	pET28a:His-MBP	Ligation-independent cloning	Recombinant protein expression
AvrPWT4 (no SP)	pET28a-GST	Ligation-independent cloning	Recombinant protein expression
VirPWT4 (no SP)	pET28a-GST	Ligation-independent cloning	Recombinant protein expression
RWT4Ca	pGADT7	Gateway cloning	Yeast two-hybrid
RWT4Ca_Reg1	pGADT7	Gateway cloning	Yeast two-hybrid
RWT4Ca_+C-Tail	pGADT7	Gateway cloning	Yeast two-hybrid
AvrPWT4 (no SP)	pGBKT7	Gateway cloning	Yeast two-hybrid
VirPWT4 (no SP)	pGBKT7	Gateway cloning	Yeast two-hybrid

### Sheet: Table S6
Supplementary Table 6. Primers used in this study
Primer name	Primer sequence (5'-3')	GeneBank ID	Purpose
RWT4Ca_F	GCAGGCTCCACCATGATGGGTGGCTATGAATTTCAACG	TraesCAD_scaffold_040753_01G000200.1	Gateway cloning
RWT4Ca_R	AAGCTGGGTCTAGATTTGGTCAACTTGTATGAACATGAAG	TraesCAD_scaffold_040753_01G000200.1	Gateway cloning
RWT4Cs_F	GGCCGCACTCGAGATATGGGCGGATACGAGTTCCAG	TraesCS1D02G058900	Gateway cloning
RWT4Cs_R	AAGCTGGGTCTAGATCTGATCAACTTGGATGAACATAAAC	TraesCS1D02G058900	Gateway cloning
RWT4Ca_K217R/K327R_F	AATCGCCGTTcgcAGACTGTCAAATATC	this study	Gateway cloning
RWT4Ca_K217R/K327R_R	GATATTTGACAGTCTgcgAACGGCGATT	this study	Gateway cloning
RWT4Ca_Reg1_F	GCAAGTCTTCGCAGAACTTACGGAGAGGTTGATATGTACTGAGTACG	this study	Gateway cloning
RWT4Ca_Reg1_R	TTCTGCGAAGACTTGCTTTCCC	this study	Gateway cloning
RWT4Ca_Reg2_F	CCACGACCAGAGCACTGGACATAGACTCGTCCAG	this study	Gateway cloning
RWT4Ca_Reg2_R	GCTCTGGTCGTGGCAATAAC	this study	Gateway cloning
RWT4Ca_+C-Tail_F	GCTGGTCGTATACAGGGTATCCCAATCGAGAAATCACAAG	this study	Gateway cloning
RWT4Ca_+C-Tail_R	CTCATAGCCACCCATCATGGTGGAGCCTGCTTTTTTG	this study	Gateway cloning
AvrPWT4_F	CACCATGAAACCCCCCTCCGATTCG	LC202655.1	Gateway cloning
AvrPWT4_R	TTTCGGACCGCGCGTG	LC202655.1	Gateway cloning
VirPWT4_F	CACCATGCTGAATTCCCCAGAAGTCCCGAC	LC202656.1	Gateway cloning
VirPWT4_R	TTTAGGACCGCGCGTGG	LC202656.1	Gateway cloning
RWT4Ca_KD_F	TTATCCACTTCCAATGTTATGCCGCACTATAATTCATGTCTTCGGCTT	TraesCAD_scaffold_040753_01G000200.1	Ligation-independent cloning
RWT4Ca_KD_R	TTATCCACTTCCAATGTTATGCCGCACTATAATTCATGTCTTCGGCTT	TraesCAD_scaffold_040753_01G000200.1	Ligation-independent cloning
RWT4Ca_PKD_F	TACTTCCAATCCAATGCCATGCTTTCTGATCTCAAGGTGCTTGAAAAG	TraesCAD_scaffold_040753_01G000200.1	Ligation-independent cloning
RWT4Ca_PKD_R	TTATCCACTTCCAATGTTACATAAAGAGCAGCAAGTGCAAATTTTGAATTTTGACA	TraesCAD_scaffold_040753_01G000200.1	Ligation-independent cloning
AvrPWT4_LIC_F	TACTTCCAATCCAATGCCAAACCCCCCTCCGATTCGACGG	LC202655.1	Ligation-independent cloning
AvrPWT4_LIC_R	TTATCCACTTCCAATGTTATTTCGGACCGCGCGTGTTGGTG	LC202655.1	Ligation-independent cloning
VirPWT4_LIC_F	TACTTCCAATCCAATGCCCTGAATTCCCCAGAAGTCCCGACTTATAA	LC202656.1	Ligation-independent cloning
VirPWT4_LIC_R	TTATCCACTTCCAATGTTATTTAGGACCGCGCGTGGTGGG	LC202656.1	Ligation-independent cloning
OsUBQ5_F	ACCACTTCGACCGCCACTACT	LOC_Os01g22490	qPCR
OsUBQ5_R	ACGCCTAAGCCTGCTGGTT	LOC_Os01g22490	qPCR
OsPR10b_F	GTCGCGGTGTCGGTGGAGAG	LOC_Os12g36850	qPCR
OsPR10b_R	ACGGCGTCGATGAATCCGGC	LOC_Os12g36850	qPCR
RSOs PR10_F	GAGAAGCTCATCCTCGACGG	LOC_Os12g36830	qPCR
RSOs PR10_R	GCATACTCGGTAGGGTGAGC	LOC_Os12g36830	qPCR
OsRIN4_F	GTGAAACAGACATGCCCTTG	Os04g0379600	qPCR
OsRIN4_R	TGAACAGAGTTCGATGAAAATTG	Os04g0379600	qPCR
